# Mouse B2 SINE elements function as IFN-inducible enhancers

**DOI:** 10.1101/2022.08.02.502523

**Authors:** Isabella Horton, Conor J. Kelly, David M. Simpson, Edward B. Chuong

## Abstract

Regulatory networks underlying innate immunity continually face selective pressures to adapt to new and evolving pathogens. Transposable elements (TEs) can affect immune gene expression as a source of inducible regulatory elements, but the significance of these elements in facilitating evolutionary diversification of innate immunity remains largely unexplored. Here, we investigated the mouse epigenomic response to type II interferon (IFN) signaling and discovered that elements from a subfamily of B2 SINE (B2_Mm2) contain STAT1 binding sites and function as IFN-inducible enhancers. CRISPR deletion experiments in mouse cells demonstrated that a B2_Mm2 element has been co-opted as an IFN-inducible enhancer of *Dicer1* and the nearby *Serpina3f* and *Serpina3g* genes. The rodent-specific B2 SINE family is highly abundant in the mouse genome and elements have been previously characterized to exhibit promoter, insulator, and non-coding RNA activity. Our work establishes a new role for B2 elements as inducible enhancer elements that influence mouse immunity and exemplifies how lineage-specific TEs can facilitate evolutionary divergence of innate immune regulatory networks.
