## Supplemental Table S6 for "Mouse B2 SINE elements function as IFN-inducible enhancers"

### Sheet: Description
Supplemental Table S6
Differential motif analysis using AME comparing STAT1-bound B2_Mm2 against unbound B2_Mm2 using Dfam v2.0 annotation for mm10
Only peaks present in both IFNG-treated replicates were used in this analysis
Sheets
IFNG 2h STAT1 (Piccolo)	Differential motif enrichment for non-overlapping, non-nested, unique STAT1-bound B2_Mm2 (n=1277) relative to unbound B2_Mm2 (n=1277) (Piccolo et al. 2017)
IFNG 1.5h STAT1 (Platanitis)	Differential motif enrichment for non-overlapping, non-nested, unique STAT1-bound B2_Mm2 (n=502) relative to unbound B2_Mm2 (n=502) (Platanitis et al. 2019)
Description of columns:
rank	Rank of motif significance
motif_db	Name of motif database file
motif_id	Name of motif database file
motif_alt_ID	Alternate motif name
consensus	Consensus sequence computed from the motif
p-value	Fisher's exact p-value
adj_p-value	Bonferroni corrected p-value
E-value	adj_p-value multipled by number of motifs in motif file
tests	Number of tests performed
FASTA_max	Optimal threshold for labeling sequences as positive
pos	Number of sequences labeled as positive
neg	Number of sequences labeled as negative
PWM_min	Optimal PWM score threshold for classifying sequences as positive
TP	Number of true positive sequences
%TP	Percentage of true positive sequences
FP	Number of true negative sequences
%FP	Percentage of true negative sequences
ChIP-seq data sources
Dataset	Accession
IFNG 2h STAT1 (Piccolo)	GSE84518
IFNG 1.5h STAT1 (Platanitis)	GSE115433

### Sheet: IFNG 2h STAT1 (Piccolo)
rank	motif_DB	motif_ID	motif_alt_ID	consensus	p-value	adj_p-value	E-value	tests	FASTA_max	pos	neg	PWM_min	TP	%TP	FP	%FP
1	JASPAR2018_CORE_vertebrates_non-redundant.meme	MA0137.3	STAT1	TTTCYRGGAAA	2.04e-77	3.59e-74	2.08e-71	1755	1277	1277	1277	4.13	1014	79.4	563	44.09
2	JASPAR2018_CORE_vertebrates_non-redundant.meme	MA0518.1	Stat4	YTTCYRGGAARNVR	1.43e-71	2.69e-68	1.56e-65	1874	1277	1277	1277	2.95	1080	84.57	667	52.23
3	JASPAR2018_CORE_vertebrates_non-redundant.meme	MA0144.2	STAT3	YTTCYKGGAAD	1.12e-66	2.28e-63	1.32e-60	2033	1277	1277	1277	1.49	1181	92.48	837	65.54
4	JASPAR2018_CORE_vertebrates_non-redundant.meme	MA0139.1	CTCF	YGRCCASYAGRKGGCRSYR	2.88e-57	5.54e-54	3.21e-51	1920	1277	1277	1277	54.4	558	43.7	196	15.35
5	JASPAR2018_CORE_vertebrates_non-redundant.meme	MA1116.1	RBPJ	BVTGGGAANN	3.18e-55	5.77e-52	3.34e-49	1816	1277	1277	1277	4.38	1051	82.3	687	53.8
6	JASPAR2018_CORE_vertebrates_non-redundant.meme	MA0519.1	Stat5a::Stat5b	DTTTCCMAGAA	5.91e-51	2.75e-48	1.59e-45	465	1277	1277	1277	31.8	233	18.25	21	1.64
7	JASPAR2018_CORE_vertebrates_non-redundant.meme	MA0093.2	USF1	VYCAYGTGACC	1.28e-45	2.35e-42	1.36e-39	1834	1277	1277	1277	1.58	1067	83.56	746	58.42
8	JASPAR2018_CORE_vertebrates_non-redundant.meme	MA0871.1	TFEC	RTCACRTGAB	6.46e-44	1.3e-40	7.53e-38	2012	1277	1277	1277	3.68	961	75.25	623	48.79
9	JASPAR2018_CORE_vertebrates_non-redundant.meme	MA1102.1	CTCFL	CRSCAGGGGGCRSB	7.48e-40	1.19e-36	6.87e-34	1587	1277	1277	1277	3.92	843	66.01	512	40.09
10	JASPAR2018_CORE_vertebrates_non-redundant.meme	MA0831.2	TFE3	CACGTGAY	3.7e-39	6.45e-36	3.73e-33	1743	1277	1277	1277	1.04	996	78	685	53.64
11	JASPAR2018_CORE_vertebrates_non-redundant.meme	MA0692.1	TFEB	RYCACGTGAC	6.36e-38	1.23e-34	7.1e-32	1929	1277	1277	1277	1.8	1076	84.26	791	61.94
12	JASPAR2018_CORE_vertebrates_non-redundant.meme	MA0058.3	MAX	AVCACGTGNY	3.39e-34	6.65e-31	3.85e-28	1959	1277	1277	1277	1.34	1094	85.67	832	65.15
13	JASPAR2018_CORE_vertebrates_non-redundant.meme	MA0059.1	MAX::MYC	RASCACGTGGT	2.68e-33	5.34e-30	3.09e-27	1997	1277	1277	1277	1.36	1102	86.3	847	66.33
14	JASPAR2018_CORE_vertebrates_non-redundant.meme	MA0633.1	Twist2	NCCATATGTK	4.04e-28	8.26e-25	4.78e-22	2043	1277	1277	1277	1.28	1129	88.41	909	71.18
15	JASPAR2018_CORE_vertebrates_non-redundant.meme	MA0520.1	Stat6	BDBTTCCWSAGAAVY	6.7e-27	2.16e-24	1.25e-21	323	1277	1277	1277	1.64	237	18.56	66	5.17
16	JASPAR2018_CORE_vertebrates_non-redundant.meme	MA0002.2	RUNX1	BBYTGTGGTTT	8.97e-26	1.85e-22	1.07e-19	2063	1277	1277	1277	6.75	220	17.23	59	4.62
17	JASPAR2018_CORE_vertebrates_non-redundant.meme	MA0511.2	RUNX2	WAACCGCAA	5.54e-25	9.65e-22	5.59e-19	1740	1277	1277	1277	3.21	258	20.2	84	6.58
18	JASPAR2018_CORE_vertebrates_non-redundant.meme	MA0597.1	THAP1	YTGCCCDBA	1.42e-21	1.13e-18	6.52e-16	791	1277	1277	1277	1.02	505	39.55	284	22.24
19	JASPAR2018_CORE_vertebrates_non-redundant.meme	MA0738.1	HIC2	RTGCCCRSB	6.21e-19	1.04e-15	6e-13	1669	1277	1277	1277	2.43	767	60.06	544	42.6
20	JASPAR2018_CORE_vertebrates_non-redundant.meme	MA0092.1	Hand1::Tcf3	BRTCTGGMWT	1.03e-18	1.79e-15	1.04e-12	1737	1277	1277	1277	1.62	592	46.36	377	29.52
21	JASPAR2018_CORE_vertebrates_non-redundant.meme	MA0684.1	RUNX3	WAACCRCAAA	3.17e-16	5.52e-13	3.2e-10	1742	1277	1277	1277	2.38	274	21.46	126	9.87
22	JASPAR2018_CORE_vertebrates_non-redundant.meme	MA0664.1	MLXIPL	RTCACGTGAT	1.3e-13	3.18e-11	1.84e-08	244	1277	1277	1277	1.05	176	13.78	68	5.32
23	JASPAR2018_CORE_vertebrates_non-redundant.meme	MA0819.1	CLOCK	AACACGTGTH	1.14e-13	1.88e-10	1.09e-07	1652	1277	1277	1277	1.68	795	62.26	610	47.77
24	JASPAR2018_CORE_vertebrates_non-redundant.meme	MA0526.2	USF2	NNNGGTCACGTGRYYN	9.6e-12	2.66e-09	1.54e-06	277	1277	1277	1277	1.16	190	14.88	85	6.66
25	JASPAR2018_CORE_vertebrates_non-redundant.meme	MA0671.1	NFIX	NNTGCCAAN	6.21e-11	3.11e-08	1.8e-05	500	1277	1277	1277	1.14	291	22.79	166	13
26	JASPAR2018_CORE_vertebrates_non-redundant.meme	MA0825.1	MNT	RVCACGTGMH	1.6e-10	1.68e-07	9.7e-05	1049	1277	1277	1277	1.04	600	46.99	443	34.69
27	JASPAR2018_CORE_vertebrates_non-redundant.meme	MA1132.1	JUN::JUNB	KATGACKCAT	5.44e-10	8.85e-07	0.000512	1628	1277	1277	1277	1.93	331	25.92	205	16.05
28	JASPAR2018_CORE_vertebrates_non-redundant.meme	MA0462.1	BATF::JUN	RRWATGASTCA	2.53e-08	5.82e-06	0.00337	230	1277	1277	1277	2.44	133	10.42	60	4.7
29	JASPAR2018_CORE_vertebrates_non-redundant.meme	MA0147.3	MYC	NNCCACGTGCNB	3.65e-09	6.15e-06	0.00356	1687	1277	1277	1277	2.37	714	55.91	567	44.4
30	JASPAR2018_CORE_vertebrates_non-redundant.meme	MA0104.4	MYCN	VVCCACGTGGBB	4.65e-09	7.8e-06	0.00451	1676	1277	1277	1277	3.31	889	69.62	749	58.65
31	JASPAR2018_CORE_vertebrates_non-redundant.meme	MA0159.1	RARA::RXRA	RGKTCANVGRSAGGTCA	3.61e-07	1.37e-05	0.00793	38	1277	1277	1277	1.93	25	1.96	1	0.08
32	JASPAR2018_CORE_vertebrates_non-redundant.meme	MA1142.1	FOSL1::JUND	NRTGACTCAT	6.92e-09	1.61e-05	0.00931	2325	1277	1277	1277	4.11	215	16.84	118	9.24
33	JASPAR2018_CORE_vertebrates_non-redundant.meme	MA0477.1	FOSL1	RRTGASTCAKV	9.79e-08	2.63e-05	0.0153	269	1277	1277	1277	3.68	166	13	87	6.81
34	JASPAR2018_CORE_vertebrates_non-redundant.meme	MA1134.1	FOS::JUNB	KATGASTCATHN	1.45e-07	4.32e-05	0.025	297	1277	1277	1277	3.46	170	13.31	91	7.13
35	JASPAR2018_CORE_vertebrates_non-redundant.meme	MA0668.1	NEUROD2	RMCATATGBY	2.33e-08	4.42e-05	0.0256	1898	1277	1277	1277	6.56	837	65.54	701	54.89
36	JASPAR2018_CORE_vertebrates_non-redundant.meme	MA1135.1	FOSB::JUNB	KRTGASTCAT	1.63e-07	4.78e-05	0.0277	293	1277	1277	1277	4.98	167	13.08	89	6.97
37	JASPAR2018_CORE_vertebrates_non-redundant.meme	MA0678.1	OLIG2	AMCATATGKT	4.15e-08	6.74e-05	0.039	1624	1277	1277	1277	2.67	823	64.45	689	53.95
38	JASPAR2018_CORE_vertebrates_non-redundant.meme	MA1108.1	MXI1	NVVCCACGTGSNB	5.06e-08	8.66e-05	0.0501	1711	1277	1277	1277	1.18	911	71.34	783	61.32
39	JASPAR2018_CORE_vertebrates_non-redundant.meme	MA0655.1	JDP2	ATGACTCAT	3.81e-07	9.21e-05	0.0533	242	1277	1277	1277	2.43	143	11.2	73	5.72
40	JASPAR2018_CORE_vertebrates_non-redundant.meme	MA0099.3	FOS::JUN	ATGAGTCAYM	4.06e-07	0.000136	0.0789	336	1277	1277	1277	5.36	164	12.84	89	6.97
41	JASPAR2018_CORE_vertebrates_non-redundant.meme	MA1138.1	FOSL2::JUNB	KRTGASTCAT	5e-07	0.000145	0.0839	290	1277	1277	1277	6.62	162	12.69	88	6.89
42	JASPAR2018_CORE_vertebrates_non-redundant.meme	MA1144.1	FOSL2::JUND	KATGACTCAT	5e-07	0.000151	0.0873	302	1277	1277	1277	5.55	162	12.69	88	6.89
43	JASPAR2018_CORE_vertebrates_non-redundant.meme	MA1137.1	FOSL1::JUNB	NDRTGACTCATNN	8.83e-08	0.000171	0.0988	1932	1277	1277	1277	2.99	219	17.15	128	10.02
44	JASPAR2018_CORE_vertebrates_non-redundant.meme	MA1128.1	FOSL1::JUN	NKATGACTCATNN	1.02e-06	0.000313	0.182	308	1277	1277	1277	8.02	157	12.29	86	6.73
45	JASPAR2018_CORE_vertebrates_non-redundant.meme	MA1141.1	FOS::JUND	NKATGAGTCATNN	1.11e-06	0.000317	0.183	285	1277	1277	1277	6.06	158	12.37	87	6.81
46	JASPAR2018_CORE_vertebrates_non-redundant.meme	MA0490.1	JUNB	NRRTGASTCAK	1.25e-06	0.000341	0.198	273	1277	1277	1277	10.3	155	12.14	85	6.66
47	JASPAR2018_CORE_vertebrates_non-redundant.meme	MA0478.1	FOSL2	KRRTGASTCAB	1.67e-07	0.000371	0.215	2230	1277	1277	1277	12.5	245	19.19	151	11.82
48	JASPAR2018_CORE_vertebrates_non-redundant.meme	MA1130.1	FOSL2::JUN	NNRTGAGTCAYN	1.27e-06	0.000408	0.236	321	1277	1277	1277	5.39	164	12.84	92	7.2
49	JASPAR2018_CORE_vertebrates_non-redundant.meme	MA0750.2	ZBTB7A	NVCCGGAAGTGSV	2.01e-06	0.000775	0.449	385	1277	1277	1277	1.08	234	18.32	150	11.75
50	JASPAR2018_CORE_vertebrates_non-redundant.meme	MA0489.1	JUN(var.2)	RRRRRRTGASTCAT	4.67e-06	0.00129	0.745	276	1277	1277	1277	1.3	172	13.47	102	7.99
51	JASPAR2018_CORE_vertebrates_non-redundant.meme	MA0476.1	FOS	DVTGASTCATB	5.05e-06	0.0014	0.813	278	1277	1277	1277	9.27	154	12.06	88	6.89
52	JASPAR2018_CORE_vertebrates_non-redundant.meme	MA0605.1	Atf3	GATGACGT	9.04e-06	0.0015	0.868	166	1277	1277	1277	1.1	110	8.61	56	4.39
53	JASPAR2018_CORE_vertebrates_non-redundant.meme	MA0258.2	ESR2	AGGTCASVNTGMCCY	3.94e-06	0.00165	0.954	419	1277	1277	1277	1.67	160	12.53	92	7.2
54	JASPAR2018_CORE_vertebrates_non-redundant.meme	MA0491.1	JUND	DRTGASTCATS	6.67e-06	0.00168	0.972	252	1277	1277	1277	1.75	153	11.98	88	6.89
55	JASPAR2018_CORE_vertebrates_non-redundant.meme	MA0824.1	ID4	NRCACCTGBH	7.21e-06	0.00189	1.1	263	1277	1277	1277	10.6	66	5.17	25	1.96
56	JASPAR2018_CORE_vertebrates_non-redundant.meme	MA0683.1	POU4F2	RTGCATAATTAATGAG	2.32e-05	0.0022	1.27	95	1277	1277	1277	4.02	52	4.07	18	1.41
57	JASPAR2018_CORE_vertebrates_non-redundant.meme	MA0829.1	Srebf1(var.2)	ATCACGTGAY	0.000118	0.0026	1.51	22	1277	1277	1277	5.65	13	1.02	0	0
58	JASPAR2018_CORE_vertebrates_non-redundant.meme	MA0827.1	OLIG3	AMCATATGBY	1.71e-06	0.00352	2.04	2060	1277	1277	1277	2.43	845	66.17	730	57.17
59	JASPAR2018_CORE_vertebrates_non-redundant.meme	MA0069.1	Pax6	TTCACGCWTSANTK	8.45e-05	0.00623	3.61	74	1277	1277	1277	1.11	52	4.07	20	1.57
60	JASPAR2018_CORE_vertebrates_non-redundant.meme	MA0810.1	TFAP2A(var.2)	YGCCCBVRGGCR	6.15e-05	0.00961	5.56	157	1277	1277	1277	14.2	38	2.98	11	0.86
61	JASPAR2018_CORE_vertebrates_non-redundant.meme	MA0623.1	Neurog1	DCCATATGKB	4.82e-06	0.0108	6.24	2249	1277	1277	1277	1.64	1095	85.75	1009	79.01
62	JASPAR2018_CORE_vertebrates_non-redundant.meme	MA0828.1	SREBF2(var.2)	ATCACGTGAY	0.000473	0.0108	6.27	23	1277	1277	1277	3.07	14	1.1	1	0.08
63	JASPAR2018_CORE_vertebrates_non-redundant.meme	MA0522.2	TCF3	HRCACCTGBN	3.43e-05	0.0109	6.34	321	1277	1277	1277	15.9	62	4.86	25	1.96
64	JASPAR2018_CORE_vertebrates_non-redundant.meme	MA0811.1	TFAP2B	YGCCCBVRGGCA	6.85e-05	0.012	6.94	176	1277	1277	1277	17.3	36	2.82	10	0.78
65	JASPAR2018_CORE_vertebrates_non-redundant.meme	MA0524.2	TFAP2C	YGCCYBVRGGCA	6.85e-05	0.0124	7.17	182	1277	1277	1277	16.8	36	2.82	10	0.78
66	JASPAR2018_CORE_vertebrates_non-redundant.meme	MA0830.1	TCF4	HRCACCTGBN	6.03e-05	0.0155	8.98	259	1277	1277	1277	11.6	62	4.86	26	2.04
67	JASPAR2018_CORE_vertebrates_non-redundant.meme	MA0463.1	Bcl6	DTTCCTRGAAAGCH	0.000118	0.017	9.85	145	1277	1277	1277	70.3	13	1.02	0	0

### Sheet: IFNG 1.5h STAT1 (Platanitis)
rank	motif_DB	motif_ID	motif_alt_ID	consensus	p-value	adj_p-value	E-value	tests	FASTA_max	pos	neg	PWM_min	TP	%TP	FP	%FP
1	JASPAR2018_CORE_vertebrates_non-redundant.meme	MA0139.1	CTCF	YGRCCASYAGRKGGCRSYR	1.35e-23	1.01e-20	5.86e-18	751	502	502	502	105	161	32.07	38	7.57
2	JASPAR2018_CORE_vertebrates_non-redundant.meme	MA0137.3	STAT1	TTTCYRGGAAA	1.3e-18	8.95e-16	5.18e-13	686	502	502	502	5.25	204	40.64	80	15.94
3	JASPAR2018_CORE_vertebrates_non-redundant.meme	MA0519.1	Stat5a::Stat5b	DTTTCCMAGAA	8.49e-18	1.49e-15	8.65e-13	176	502	502	502	1.4	131	26.1	33	6.57
4	JASPAR2018_CORE_vertebrates_non-redundant.meme	MA0144.2	STAT3	YTTCYKGGAAD	2.35e-18	1.87e-15	1.08e-12	798	502	502	502	1.4	453	90.24	343	68.33
5	JASPAR2018_CORE_vertebrates_non-redundant.meme	MA0518.1	Stat4	YTTCYRGGAARNVR	2.17e-14	1.59e-11	9.21e-09	734	502	502	502	9.87	254	50.6	137	27.29
6	JASPAR2018_CORE_vertebrates_non-redundant.meme	MA1102.1	CTCFL	CRSCAGGGGGCRSB	1.19e-12	7.27e-10	4.21e-07	612	502	502	502	8.76	105	20.92	30	5.98
7	JASPAR2018_CORE_vertebrates_non-redundant.meme	MA1116.1	RBPJ	BVTGGGAANN	1.57e-12	1.11e-09	6.44e-07	708	502	502	502	4.32	395	78.69	292	58.17
8	JASPAR2018_CORE_vertebrates_non-redundant.meme	MA0093.2	USF1	VYCAYGTGACC	7.75e-12	5.28e-09	3.06e-06	681	502	502	502	1.71	380	75.7	278	55.38
9	JASPAR2018_CORE_vertebrates_non-redundant.meme	MA0092.1	Hand1::Tcf3	BRTCTGGMWT	3.35e-11	2.29e-08	1.33e-05	684	502	502	502	4.28	97	19.32	29	5.78
10	JASPAR2018_CORE_vertebrates_non-redundant.meme	MA0871.1	TFEC	RTCACRTGAB	3.74e-11	2.82e-08	1.63e-05	753	502	502	502	3.69	348	69.32	246	49
11	JASPAR2018_CORE_vertebrates_non-redundant.meme	MA0520.1	Stat6	BDBTTCCWSAGAAVY	2.67e-10	3.05e-08	1.76e-05	114	502	502	502	1.23	88	17.53	26	5.18
12	JASPAR2018_CORE_vertebrates_non-redundant.meme	MA0692.1	TFEB	RYCACGTGAC	2.5e-09	1.78e-06	0.00103	712	502	502	502	2.42	132	26.29	59	11.75
13	JASPAR2018_CORE_vertebrates_non-redundant.meme	MA0831.2	TFE3	CACGTGAY	2.94e-09	1.93e-06	0.00112	657	502	502	502	5.49	66	13.15	16	3.19
14	JASPAR2018_CORE_vertebrates_non-redundant.meme	MA0597.1	THAP1	YTGCCCDBA	1.9e-08	6.43e-06	0.00372	339	502	502	502	1.03	210	41.83	127	25.3
15	JASPAR2018_CORE_vertebrates_non-redundant.meme	MA0511.2	RUNX2	WAACCGCAA	2.75e-08	1.91e-05	0.0111	695	502	502	502	3.8	77	15.34	25	4.98
16	JASPAR2018_CORE_vertebrates_non-redundant.meme	MA0738.1	HIC2	RTGCCCRSB	7.92e-08	5.23e-05	0.0303	661	502	502	502	2.7	198	39.44	120	23.9
17	JASPAR2018_CORE_vertebrates_non-redundant.meme	MA0058.3	MAX	AVCACGTGNY	9.58e-08	7.03e-05	0.0407	734	502	502	502	1.19	403	80.28	329	65.54
18	JASPAR2018_CORE_vertebrates_non-redundant.meme	MA0664.1	MLXIPL	RTCACGTGAT	1e-06	7.81e-05	0.0452	78	502	502	502	1.26	58	11.55	18	3.59
19	JASPAR2018_CORE_vertebrates_non-redundant.meme	MA0059.1	MAX::MYC	RASCACGTGGT	1.19e-07	9.06e-05	0.0525	760	502	502	502	1.29	405	80.68	332	66.14
20	JASPAR2018_CORE_vertebrates_non-redundant.meme	MA0526.2	USF2	NNNGGTCACGTGRYYN	9.31e-06	0.000874	0.506	94	502	502	502	1.45	61	12.15	23	4.58
21	JASPAR2018_CORE_vertebrates_non-redundant.meme	MA0671.1	NFIX	NNTGCCAAN	6.07e-05	0.0124	7.2	206	502	502	502	1.03	128	25.5	78	15.54
