## Supplemental Table S8 for "Mouse B2 SINE elements function as IFN-inducible enhancers"

### Sheet: Standard Primer Sequences
Sequence	Label	Target	Flanking/Internal	Set(s)
5’-GTAGAAAGGAGAAGGTGGAG-3’	prEC003	Dicer	flanking	1,3
5’-TATCTTTATCGTGCAAGGGAC-3’	prEC004	Dicer	flanking	1
5'-GTCTTAAACACAGCCCAATC-3'	prEC007	Dicer	flanking	3
5’-TATCCCTGCTGTCTTCAGAA-3’	prEC024	Dicer	flanking	2
5’-AAGGAGACTTGGGCTTTTAG-3’	prEC025	Dicer	flanking	2
5’-ACCTGTATTAGGAGGAAGTGAG-3’	prEC026	Dicer	internal	-
5’-TGTGTGCTTTATATTACACACGTT-3’	prEC027	Dicer	internal	-
5'-AGGTTTCGAGCCCTGATATTCG-3'	prEC005	HPRT	flanking	-
5'-ATGTGGCAAGGTCAAAAACAGT-3'	prEC006	HPRT	flanking	-

### Sheet: qPCR Primer Sequences
Sequence	Target	Label
5’-CAGGTGTACTATCCGATGATGC-3’	Dicer1	prqEC003
5’-GGTGACTCTGACCTTTCCATC-3’	Dicer1	prqEC004
5’-GATTAACTCACCTCTTCGAGCC-3’	Dicer1	prqEC005
5’-TCTCTTTCCCAACTGGCATC-3’	Dicer1	prqEC006
5’-ATGCTTGTAGACAGGAGCGG-3’	CTCF	prqEC011
5’-TTCTGGCGGAAGGTCTTGTC-3’	CTCF	prqEC012
5’-TGGCAGAGTTCAAGGAGAAAG-3’	Serpina3f	prqEC178
5’-GGCACCTTCACAGACCTATTC-3’	Serpina3f	prqEC179
5’-CAAGTTCTCCATCTCCACCG-3’	Serpina3f	prqEC182
5’-GGGCAATATGAGTGTTTGTGTC-3’	Serpina3f	prqEC183
5’-GAACCAGGTACAGATCAGCAC-3’	Serpina3g	prqEC180
5’-TGTATCATTCGGGTCAAAGGG-3’	Serpina3g	prqEC181
5’-TCTCCATCTCCACCGACTAC-3’	Serpina3g	prqEC184
5’-GGGCAATGTGAGCTTTTGTG-3’	Serpina3g	prqEC185

### Sheet: gRNA Sequences
Sequence	PAM	Target	Label
5’-GGCCAGGGAACGGCTTTAGA-3’	GGG	Upstream B2 SINE	gEC005
5’-ATCGTGCAAGGGACACATCA-3’	GGG	Upstream B2 SINE	gEC006
5’-AAATAGTCACTGGGCAACAG-3’	TGG	Downstream B2 SINE	gEC007
5’-TTGACCTCAAAATAGTCACT-3’	GGG	Downstream B2 SINE	gEC008
